# Spatial variability of agricultural soil carbon dioxide and nitrous oxide fluxes: characterization and recommendations from spatially high-resolution, multi-year dataset

**DOI:** 10.1101/2024.08.02.606447

**Authors:** Nakian Kim, Chunhwa Jang, Wendy H. Yang, Kaiyu Guan, Evan H. DeLucia, DoKyoung Lee

## Abstract

Mitigating agricultural soil greenhouse gas (GHG) emissions can contribute to meeting the global climate goals. High spatial and temporal resolution, large-scale, and multi-year data are necessary to characterize and predict spatial patterns of soil GHG fluxes to establish well-informed mitigation strategies, but not many of such datasets are currently available. To address this gap in data we collected two years of high spatial resolution (7.4 sampling points ha^−1^ over 2.0 to 5.4 ha area) in-season soil carbon dioxide (CO_2_) and nitrous oxide (N_2_O) fluxes from three commercial sites in central Illinois, one conventionally managed continuous corn and two under conservation practices in corn-soybean rotations typical of the region. At the field-scale, the spatial variability of CO_2_ was comparable across sites, years, and management practices, but N_2_O was on average 77% more spatially variable in the conventionally managed site. Analysis of N_2_O hotspots revealed that although they represent a similar proportion of the sampling areas across sites (conventional: 12%; conservation: 13%), hotspot contribution to field-wide emission was greater in the conventional site than in the conservation sites (conventional: 51%; conservation: 34%). Also, the spatial patterns, especially hotspot locations, of both gases were inter-annually inconsistent, with hotspots rarely occurring in the same location. Overall, our result indicated that traditional field-scale monitoring with gas chambers may not be the optimal approach to detect GHG hotspots in row crop systems, due to the unpredictable spatial heterogeneity of management practices. Still, our sensitivity analysis on the dataset demonstrated that sampling at a spatial resolution of 1.6 and 5.6 points ha^−1^ can provide reliable (< 25% error) estimates of field-scale soil CO_2_ and N_2_O fluxes, respectively.
