## Supplementary table 1 for "Spatial variability of agricultural soil carbon dioxide and nitrous oxide fluxes: characterization and recommendations from spatially high-resolution, multi-year dataset"

### Sheet: Sheet1
		Bondville		Pesotum		Villa Grove
Year	Management	Date	Description	Date	Description	Date	Description
2021	Fall fertilization	2020-10-22	21 kg N/ha, 100 kg P/ha (MAP; 11-52-0)	2020-11-19	25.8 kg N/ha, 122.2 kg P/ha (MAP)	2020-10-01	101 kg N/ha (anhydrous ammonia)
			62 kg K/ha (0-0-60)		85.2 kg K/ha (0-0-60)		46.9 kg N/ha, 221.5kg P/ha (MAP)
							221.5 kg K/ha (0-0-60)
	Tillage	NA	no-till	Fall 2020	Strip tillage	2020-11-01	deep chisel tillage
	Herbicide	2020-11-10	2,4-dichlorophenoxyacetic acid, 3,6-dichloro-o-anisic acid	2021-05-13	S-metolachlor, atrazine, mesotrione (Lumex EZ®)		S-metolachlor (Dual II Magnum®)
					2,4-dichlorophenoxyacetic acid		atrazine (AAtrex®)
					19.1 kg N/ha (UAN 32%)
	Planting	2021-05-01	Corn (85300 seeds/ha, row width = 0.76m; FS 6406X, DEKALB 63-90, FS 6106X)	2021-04-23	Corn (89000 seeds/ha, row width = 0.76m; DKC64-34, Wyffels W7888 & W7878, DKC60-87)	2021-04-26	Corn (87700 seeds/ha, row width = 0.76m, Wyffels 7876, Channel 214-22)
	Post-plant fertilization	2021-05-07	202 kg N/ha (UAN 32%)	2021-06-25	174.9 kg N/ha (anhydrous ammonia, side-dressed)	V5 stage	70 kg N/ha (UAN 32%, side-dressing)
							9.3 kg N/ha, 20.2 kg S/ha (ammonium thiosulfate)
	Herbicide	2021-05-07	S-metalachlor, bicyclopyron, mesotrione, atrazine (Acuron®)		prothioxonazole, trifloxystrobin (Delaro 325 SC®)	post-plant	atrazine (AAtrex®)
			atrazine (InfantryTM)				atrazine, mesotrione (Callisto Xtra®)
	Herbicide	2021-06-21	S-metalachlor, bicyclopyron, mesotrione, atrazine (Acuron®)
			atrazine (InfantryTM)
			glyphosate (Roundup®)
	Pesticide	2021-09-08	propiconazole, azoxystrobin, benzovindiflupyr (Trivapro®)				propiconazole, azoxystrobin, benzovindiflupyr (Trivapro®)
							lambda-cyhalothrin, tebuconazole
	Harvest	9/19-27/2021		2021-12-02		9/19, 24-25/2021
2022	Fall fertilization	2021-10-28	12.5 kg N/ha, 58.9 kg P/ha (MAP)			2021-10-01	2.3 ton/ha Lime
			67.9 kg K/ha (0-0-60)
	Herbicide	2021-11-10	2,4-dichlorophenoxyacetic acid, 3,6-dichloro-o-anisic acid	2022-05-05	2,4-Dichlorophenoxyacetic acid, 2-Ethylhexyl Ester (RadarTM 24D LV400)
	Tillage	before planting	light vertical tillage	NA	no-till	2021-11-01	deep chisel tillage
	Pre-plant fertilization					2022-04-01	19.7 kg N/ha, 93.1 kg P/ha (MAP)
							53.8 kg K/ha (0-0-60)
						2022-05-07	134.5 kg N/ha (anhydrous ammonia)
	Planting	5/15-17/2022	Soybean (60700 seeds/ha, row width - 0.76m; FS 34-E80)	2022-05-10	Soybean (58700 seeds/ha, row width = 0.76m; 5035023-02)	2022-05-12	Corn (87700 seeds/ha, row width = 0.76m, Wyffels 7876, Channel 214-22)
							4.3 kg N/ha, 14.6 kg P/ha (ammonium phosphate; 10-34-00)
							0.16 L N/ha, 0.21 L Zn/ha (Ultra-Che®)
							flutriafol (Xyway®)
							cytokinin (0.035 mL/ha), gibberellin (0.012 mL/ha)), indole-3-butryic acid (0.017 mL/ha)
	Herbicide	2022-05-18	pyroxasulfone (Zidua®)	2022-06-07	2,4-dichlorophenoxyacetic acid (Enlist One®)	V5 stage	saflufenacil, dimethenamid-P (Verdict®)
			metribuzin (Glory®)		glyphosate (Roundup® Powermax)		atrazine, mesotrione, glyphosate (Callisto Xtra®)
					Fluazifop-P-butyl (Fusilade® DX)
					Ammonium sulfate, N-Methyl-N-oleoyltaurine sodium salt, 2-Hydroxypropyl Guar gum (FS MaxSupremeTM)
	Side-dress					2022-06-11	90.2 kg N/ha (UAN 32%)
							13.2 kg N/ha (ammonium thiosulfate)
	Herbicide	2022-07-06	2,4-dichlorophenoxyacetic acid (Enlist One®)
			fluazifop-P-butyl (Fusillade®)
			glufosinate
	Fungicide	2022-08-16	chlorothalonil (CavalryTM)			2022-07-01	propiconazole, azoxystrobin, benzovindiflupyr (Trivapro®)
			pydiflumetofen, propiconazole (Miravis®)				lambda-cyhalothrin, tebuconazole
	Harvest	2022-10-05		2022-10-16		2022-10-28
